# Borrowed real estate: *Sappinia lukoli*, a new species of dung-dwelling amoeba that aggregates and hijacks the fruiting bodies of phylogenetically distant sorocarpic protists

**DOI:** 10.64898/2026.08.10.743969

**Authors:** Tristan C. Henderson, Benjamin Mixon, Charles Thompson, Cassandra F. van Riessen, Matthew W. Brown

## Abstract

Upon defecation, dung enters the world as a short-lived bounty of nutrients. Yet, it becomes increasingly hostile as it ages. In two days dung can be dominated by predatory insect larvae, mites, nematodes, zoopagalean fungi, and toxin-producing bacteria. With rapidly changing chemical composition and dehydration, this environment becomes inhospitable to the life it originally hosted. It is in these contexts that we see a remarkable pattern in dung’s protist diversity: across at least four eukaryotic supergroups, dung-dwelling amoeboid species have independently evolved cooperative behaviors by which cells navigate to the surface and form multicellular aggregates. Here we present a nuanced case of this behavioral diversity by describing *Sappinia lukoli*, a new amoeba species within Amoebozoa isolated from cattle dung. Other *Sappinia* species tend to be large and able to ‘stand’ by pushing their cell bodies into the open air. *S. lukoli* is the smallest *Sappinia* species described to date and does not stand. Instead, its cells aggregate at the distal tips of dung fibers and remain there as the culture ages. We also find that *S. lukoli* eats other dung-dwelling protists such as *Sorodiplophrys stercorea* (supergroup Stramenopiles) and *Guttulinopsis vulgaris* (supergroup Rhizaria). Strikingly, *S. lukoli* will gather inside the multicellular fruiting bodies built by *S. stercorea* and *G. vulgaris* on the dung surface. The cells of *S. lukoli* pack between host spores, effectively hijacking their fruiting bodies and gaining access to dispersal vectors. To our knowledge, this is the first record of a protist colonizing the aggregative fruiting bodies of other protists across multiple eukaryotic supergroups. *S. lukoli*’s own aggregation is yet another independent origin of this behavior in dung, and we propose that the habitat itself repeatedly selects for cooperation among its microbial residents.
