## Supplementary material for "Borrowed real estate: *Sappinia lukoli*, a new species of dung-dwelling amoeba that aggregates and hijacks the fruiting bodies of phylogenetically distant sorocarpic protists": Suppl. Table 1

### Sheet: Sappinia.BMGE0.9.paup.dist
Uncorrected Pairwise Distances for Sappinia spp.
2531 characters are included		Tree (Fig. 2; outgroups Paradermamoeba & Stenamoeba omitted from matrix): ((Sappinia_sp_KR871004_SV_TH:0.009026,Sappinia_sp_EU881942_CCAP:1.0E-6)98:0.017318,((((Stenamoeba_stenopodia_AY294144:0.117366,(Paradermamoeba_valamo_MW293873_MSK1:0.143431,Paradermamoeba_levis_JN247435:0.063629)100:0.159268)100:0.428272,Sappinia_sp_KP165392_CW_2015:0.044774)86:0.051753,(Sappinia_pedata_DungMSU2206:0.022984…
	TAXON	1	2	3	4	5	6	7	8	9	10	11	12	13	14	15	16	17	18	19	20	21	22	23	24	25	26
1	Sappinia-sp-KP165392-CW-2015	-
2	Sappinia-pedata-DungMSU2206	0.1025	-
3	Sappinia-pedata-EU004594-NZ05-11L-1	0.1045	0.0382	-
4	Sappinia-pedata-EU004596-PKB06-13L-1	0.1045	0.039	0.0062	-
5	Sappinia-sp-EU881945-EngMo	0.1164	0.0529	0.0202	0.0176	-
6	Sappinia-pedata-EU004595-AUK06-2-1	0.1065	0.041	0.0087	0.0066	0.0167	-
7	Sappinia-pedata-EU004593-UK05-34-3a-M	0.1053	0.0406	0.0071	0.0046	0.0154	0.0017	-
8	Sappinia-pedata-KP277501-sp-D1	0.1078	0.0391	0.0066	0.0075	0.0225	0.0105	0.0092	-
9	Sappinia-pedata-EU980613-CDC	0.1074	0.039	0.0077	0.0086	0.0224	0.0107	0.0094	0.0013	-
10	Sappinia-sp-EU881944-Sd-Bio	0.1085	0.04	0.0079	0.0088	0.0229	0.011	0.0097	0.0013	0	-
11	Sappinia-pedata-KR816830-sd-sayn	0.109	0.0415	0.0114	0.0122	0.0272	0.0162	0.0148	0.0128	0.0135	0.0133	-
12	Sappinia-lukoli-sp-nov-ONTconsensus	0.1451	0.1357	0.1445	0.1452	0.152	0.1473	0.1477	0.1399	0.1405	0.1394	0.145	-
13	Sappinia-sp-EU881941-Noaf	0.1338	0.1318	0.1338	0.1355	0.1462	0.1389	0.1367	0.136	0.1334	0.1347	0.1354	0.0581	-
14	Sappinia-sp-KR069108-YQ-2015	0.1313	0.1276	0.1296	0.1312	0.143	0.1345	0.1324	0.1339	0.1299	0.1326	0.1337	0.0568	0.0038	-
15	Thecamoeba-sp-JF694286-JRG-2011	0.1313	0.1318	0.1334	0.1351	0.1453	0.1385	0.1363	0.1355	0.1329	0.1341	0.134	0.0593	0.0047	0.0009	-
16	Sappinia-diploidea-EU881940-Sd-rf	0.1327	0.134	0.1328	0.1345	0.1442	0.137	0.1357	0.1349	0.1329	0.1336	0.135	0.0593	0.0266	0.0278	0.0276	-
17	Sappinia-diploidea-KP277502-sd-D2	0.133	0.1342	0.133	0.1346	0.1445	0.1371	0.1359	0.1339	0.133	0.1326	0.1345	0.0572	0.0259	0.0272	0.0269	0.0008	-
18	Sappinia-diploidea-DQ122380	0.1306	0.1319	0.1295	0.1311	0.1414	0.1336	0.1323	0.1335	0.13	0.1322	0.1341	0.0552	0.0235	0.0232	0.0245	0.0063	0.0064	-
19	Sappinia-diploidea-KM111595	0.109	0.1078	0.11	0.11	0.1236	0.1133	0.112	0.1117	0.1115	0.1117	0.1088	0.0213	0.017	0.0156	0.0157	0.013	0.0117	0.0016	-
20	Sappinia-diploidea-EU881938-Bosjoe	0.1332	0.1335	0.1319	0.134	0.1441	0.1365	0.1353	0.1348	0.1323	0.1335	0.1354	0.0555	0.0258	0.0255	0.0268	0.0119	0.0119	0.0055	0.0016	-
21	Sappinia-diploidea-EU881939-Vb	0.1314	0.1331	0.1316	0.1333	0.1434	0.1358	0.1345	0.1343	0.132	0.133	0.1349	0.0543	0.0241	0.0238	0.0251	0.0072	0.0072	0.0021	0.0016	0.0051	-
22	Sappinia-sp-BF222A-DUNG	0.1363	0.1385	0.1356	0.1363	0.1485	0.1388	0.1376	0.1387	0.1346	0.1374	0.1419	0.0599	0.0464	0.044	0.0454	0.0424	0.0428	0.0373	0.0255	0.0398	0.0377	-
23	Sappinia-sp-LC311582-SG10G	0.1381	0.1382	0.1401	0.1399	0.1481	0.1414	0.1405	0.1421	0.1391	0.1405	0.1427	0.0606	0.0453	0.0462	0.0462	0.0478	0.0483	0.0443	0.0195	0.0415	0.0445	0.0521	-
24	Sappinia-sp-KR871004-SV-TH	0.0679	0.1123	0.1133	0.1163	0.12	0.1165	0.1145	0.1092	0.1101	0.1092	0.1152	0.0867	0.0975	0.095	0.0957	0.0855	0.0854	0.0872	N/A	0.09	0.0883	0.0815	0.0653	-
25	Sappinia-sp-EU881942-CCAP	0.1254	0.1373	0.1402	0.1409	0.1474	0.1416	0.1404	0.1403	0.1397	0.1408	0.1431	0.0913	0.0866	0.0847	0.0862	0.0822	0.0816	0.0799	0.0386	0.082	0.0795	0.0865	0.0874	0.0109	-
26	Sappinia-platani-EU881943-CCAP	0.1353	0.1488	0.1477	0.1502	0.1551	0.1491	0.1483	0.1479	0.1472	0.1474	0.1493	0.1062	0.0961	0.0962	0.0958	0.0907	0.0918	0.0866	0.0409	0.0892	0.089	0.1033	0.0811	0.0693	0.0659	-
	N/A = undefined: Sappinia-diploidea-KM111595 and Sappinia-sp-KR871004-SV-TH share no unambiguous aligned sites. Exact identity shown as 0. Sappinia lukoli sp. nov. highlighted; Thecamoeba sp. JF694286 nests within Sappinia.
	Tree Commands
	mafft --auto --thread 20 Sappinia.only.18S.fas > Sappinia.only.18S.mafftauto.fas
	bmge -i Sappinia.only.18S.mafftauto.fas -t DNA -g 0.9 -on Sappinia.only.18S.mafftauto.BMGE_0.9.nexus
	paup4a168 -n : execute Sappinia.only.18S.mafftauto.BMGE_0.9.nexus; dset distance=p; showdist; savedist;
